# Modular DNA Barcoding of Nanobodies Enables Multiplexed *in situ* Protein Imaging and High-throughput Biomolecule Detection

**DOI:** 10.1101/2025.01.16.633477

**Authors:** Shilin Zhong, Ruiyu Wang, Xinwei Gao, Qingchun Guo, Rui Lin, Minmin Luo

## Abstract

Current immunodetection methods using antibody-DNA conjugates enable multiplexed target detection through orthogonal DNA barcodes, but existing conjugation approaches are labor-intensive and often compromise antibody function. Here we present a modular, site-specific, and cost-efficient DNA tagging strategy — multiplexed and modular barcoding of antibodies (MaMBA). Utilizing nanobodies as modular adaptors, MaMBA enables direct site-specific labeling of off-the-shelf IgG antibodies with a one-component design. We first applied MaMBA to develop the *mis*HCR method for highly multiplexed *in situ* protein imaging via orthogonal hybridization chain reaction (HCR). Its cleavable variant, *mis*HCR^n^, achieves simultaneous visualization of 12 different targets within the same mouse brain sections through iterative probe use. We further extended the cleavable MaMBA to develop the barcode-linked immunosorbent assay (BLISA) for multiplexed and high-throughput biomolecule detections. By combining BLISA with next-generation sequencing, we successfully measured SARS-CoV-2 IgG and HBV-associated antigens in a large number of human serum samples. Additionally, we demonstrated a small-scale drug screen by using BLISA to simultaneously detect eight protein targets. In conclusion, MaMBA offers a highly modular and easily adaptable approach for antibody DNA-barcoding, which can be broadly applied in basic research and clinical diagnostics.
