## Supplemental File 6 for "Modular DNA Barcoding of Nanobodies Enables Multiplexed *in situ* Protein Imaging and High-throughput Biomolecule Detection"

### Sheet: Two-step PCR (step 1 primers)
Two-step PCR (step 1 primers)
Well-specific forward primer	well-id	well barcode	Sequence (5'-3')	Length (bp)		Reverse primer	Sequence (5'-3')	Length (bp)
well bc.-F1	1	ATCACG	CTCTTTCCCTACACGACGCTCTTCCGATCTATCACGCTTGTGGAAAGGACGAAACA	56		well bc.-R	GTGACTGGAGTTCAGACGTGTGCTCTTCCGATCTCTAAAGCGCATGCTCCAGAC	54
well bc.-F2	2	CGATGT	CTCTTTCCCTACACGACGCTCTTCCGATCTCGATGTCTTGTGGAAAGGACGAAACA	56
well bc.-F3	3	TTAGGC	CTCTTTCCCTACACGACGCTCTTCCGATCTTTAGGCCTTGTGGAAAGGACGAAACA	56
well bc.-F4	4	TGACCA	CTCTTTCCCTACACGACGCTCTTCCGATCTTGACCACTTGTGGAAAGGACGAAACA	56
well bc.-F5	5	ACAGTG	CTCTTTCCCTACACGACGCTCTTCCGATCTACAGTGCTTGTGGAAAGGACGAAACA	56
well bc.-F6	6	GCCAAT	CTCTTTCCCTACACGACGCTCTTCCGATCTGCCAATCTTGTGGAAAGGACGAAACA	56
well bc.-F7	7	CAGATC	CTCTTTCCCTACACGACGCTCTTCCGATCTCAGATCCTTGTGGAAAGGACGAAACA	56
well bc.-F8	8	ACTTGA	CTCTTTCCCTACACGACGCTCTTCCGATCTACTTGACTTGTGGAAAGGACGAAACA	56
well bc.-F9	9	GATCAG	CTCTTTCCCTACACGACGCTCTTCCGATCTGATCAGCTTGTGGAAAGGACGAAACA	56
well bc.-F10	10	TAGCTT	CTCTTTCCCTACACGACGCTCTTCCGATCTTAGCTTCTTGTGGAAAGGACGAAACA	56
well bc.-F11	11	GGCTAC	CTCTTTCCCTACACGACGCTCTTCCGATCTGGCTACCTTGTGGAAAGGACGAAACA	56
well bc.-F12	12	CTTGTA	CTCTTTCCCTACACGACGCTCTTCCGATCTCTTGTACTTGTGGAAAGGACGAAACA	56
well bc.-F13	13	AGTCAA	CTCTTTCCCTACACGACGCTCTTCCGATCTAGTCAACTTGTGGAAAGGACGAAACA	56
well bc.-F14	14	AGTTCC	CTCTTTCCCTACACGACGCTCTTCCGATCTAGTTCCCTTGTGGAAAGGACGAAACA	56
well bc.-F15	15	ATGTCA	CTCTTTCCCTACACGACGCTCTTCCGATCTATGTCACTTGTGGAAAGGACGAAACA	56
well bc.-F16	16	CCGTCC	CTCTTTCCCTACACGACGCTCTTCCGATCTCCGTCCCTTGTGGAAAGGACGAAACA	56
well bc.-F17	17	GTAGAG	CTCTTTCCCTACACGACGCTCTTCCGATCTGTAGAGCTTGTGGAAAGGACGAAACA	56
well bc.-F18	18	GTCCGC	CTCTTTCCCTACACGACGCTCTTCCGATCTGTCCGCCTTGTGGAAAGGACGAAACA	56
well bc.-F19	19	GTGAAA	CTCTTTCCCTACACGACGCTCTTCCGATCTGTGAAACTTGTGGAAAGGACGAAACA	56
well bc.-F20	20	GTGGCC	CTCTTTCCCTACACGACGCTCTTCCGATCTGTGGCCCTTGTGGAAAGGACGAAACA	56
well bc.-F21	21	GTTTCG	CTCTTTCCCTACACGACGCTCTTCCGATCTGTTTCGCTTGTGGAAAGGACGAAACA	56
well bc.-F22	22	CGTACG	CTCTTTCCCTACACGACGCTCTTCCGATCTCGTACGCTTGTGGAAAGGACGAAACA	56
well bc.-F23	23	GAGTGG	CTCTTTCCCTACACGACGCTCTTCCGATCTGAGTGGCTTGTGGAAAGGACGAAACA	56
well bc.-F24	24	GGTAGC	CTCTTTCCCTACACGACGCTCTTCCGATCTGGTAGCCTTGTGGAAAGGACGAAACA	56
well bc.-F25	25	ACTGAT	CTCTTTCCCTACACGACGCTCTTCCGATCTACTGATCTTGTGGAAAGGACGAAACA	56
well bc.-F26	26	ATGAGC	CTCTTTCCCTACACGACGCTCTTCCGATCTATGAGCCTTGTGGAAAGGACGAAACA	56
well bc.-F27	27	ATTCCT	CTCTTTCCCTACACGACGCTCTTCCGATCTATTCCTCTTGTGGAAAGGACGAAACA	56
well bc.-F28	28	CAAAAG	CTCTTTCCCTACACGACGCTCTTCCGATCTCAAAAGCTTGTGGAAAGGACGAAACA	56
well bc.-F29	29	CAACTA	CTCTTTCCCTACACGACGCTCTTCCGATCTCAACTACTTGTGGAAAGGACGAAACA	56
well bc.-F30	30	CACCGG	CTCTTTCCCTACACGACGCTCTTCCGATCTCACCGGCTTGTGGAAAGGACGAAACA	56
well bc.-F31	31	CACGAT	CTCTTTCCCTACACGACGCTCTTCCGATCTCACGATCTTGTGGAAAGGACGAAACA	56
well bc.-F32	32	CACTCA	CTCTTTCCCTACACGACGCTCTTCCGATCTCACTCACTTGTGGAAAGGACGAAACA	56
well bc.-F33	33	CAGGCG	CTCTTTCCCTACACGACGCTCTTCCGATCTCAGGCGCTTGTGGAAAGGACGAAACA	56
well bc.-F34	34	CATGGC	CTCTTTCCCTACACGACGCTCTTCCGATCTCATGGCCTTGTGGAAAGGACGAAACA	56
well bc.-F35	35	CATTTT	CTCTTTCCCTACACGACGCTCTTCCGATCTCATTTTCTTGTGGAAAGGACGAAACA	56
well bc.-F36	36	CCAACA	CTCTTTCCCTACACGACGCTCTTCCGATCTCCAACACTTGTGGAAAGGACGAAACA	56
well bc.-F37	37	CGGAAT	CTCTTTCCCTACACGACGCTCTTCCGATCTCGGAATCTTGTGGAAAGGACGAAACA	56
well bc.-F38	38	CTAGCT	CTCTTTCCCTACACGACGCTCTTCCGATCTCTAGCTCTTGTGGAAAGGACGAAACA	56
well bc.-F39	39	CTATAC	CTCTTTCCCTACACGACGCTCTTCCGATCTCTATACCTTGTGGAAAGGACGAAACA	56
well bc.-F40	40	CTCAGA	CTCTTTCCCTACACGACGCTCTTCCGATCTCTCAGACTTGTGGAAAGGACGAAACA	56
well bc.-F41	41	GACGAC	CTCTTTCCCTACACGACGCTCTTCCGATCTGACGACCTTGTGGAAAGGACGAAACA	56
well bc.-F42	42	TAATCG	CTCTTTCCCTACACGACGCTCTTCCGATCTTAATCGCTTGTGGAAAGGACGAAACA	56
well bc.-F43	43	TACAGC	CTCTTTCCCTACACGACGCTCTTCCGATCTTACAGCCTTGTGGAAAGGACGAAACA	56
well bc.-F44	44	TATAAT	CTCTTTCCCTACACGACGCTCTTCCGATCTTATAATCTTGTGGAAAGGACGAAACA	56
well bc.-F45	45	TCATTC	CTCTTTCCCTACACGACGCTCTTCCGATCTTCATTCCTTGTGGAAAGGACGAAACA	56
well bc.-F46	46	TCCCGA	CTCTTTCCCTACACGACGCTCTTCCGATCTTCCCGACTTGTGGAAAGGACGAAACA	56
well bc.-F47	47	TCGAAG	CTCTTTCCCTACACGACGCTCTTCCGATCTTCGAAGCTTGTGGAAAGGACGAAACA	56
well bc.-F48	48	TCGGCA	CTCTTTCCCTACACGACGCTCTTCCGATCTTCGGCACTTGTGGAAAGGACGAAACA	56
well bc.-F49	49	GTACTT	CTCTTTCCCTACACGACGCTCTTCCGATCTGTACTTCTTGTGGAAAGGACGAAACA	56
well bc.-F50	50	ATGGCA	CTCTTTCCCTACACGACGCTCTTCCGATCTATGGCACTTGTGGAAAGGACGAAACA	56
well bc.-F51	51	AAGGAG	CTCTTTCCCTACACGACGCTCTTCCGATCTAAGGAGCTTGTGGAAAGGACGAAACA	56
well bc.-F52	52	CTATCT	CTCTTTCCCTACACGACGCTCTTCCGATCTCTATCTCTTGTGGAAAGGACGAAACA	56
well bc.-F53	53	TATATC	CTCTTTCCCTACACGACGCTCTTCCGATCTTATATCCTTGTGGAAAGGACGAAACA	56
well bc.-F54	54	TATTAT	CTCTTTCCCTACACGACGCTCTTCCGATCTTATTATCTTGTGGAAAGGACGAAACA	56
well bc.-F55	55	AGCACC	CTCTTTCCCTACACGACGCTCTTCCGATCTAGCACCCTTGTGGAAAGGACGAAACA	56
well bc.-F56	56	TCCACA	CTCTTTCCCTACACGACGCTCTTCCGATCTTCCACACTTGTGGAAAGGACGAAACA	56
well bc.-F57	57	TTCTCG	CTCTTTCCCTACACGACGCTCTTCCGATCTTTCTCGCTTGTGGAAAGGACGAAACA	56
well bc.-F58	58	TCCTGC	CTCTTTCCCTACACGACGCTCTTCCGATCTTCCTGCCTTGTGGAAAGGACGAAACA	56
well bc.-F59	59	CGCGGC	CTCTTTCCCTACACGACGCTCTTCCGATCTCGCGGCCTTGTGGAAAGGACGAAACA	56
well bc.-F60	60	TGCGCT	CTCTTTCCCTACACGACGCTCTTCCGATCTTGCGCTCTTGTGGAAAGGACGAAACA	56
well bc.-F61	61	AACGGA	CTCTTTCCCTACACGACGCTCTTCCGATCTAACGGACTTGTGGAAAGGACGAAACA	56
well bc.-F62	62	GACGAT	CTCTTTCCCTACACGACGCTCTTCCGATCTGACGATCTTGTGGAAAGGACGAAACA	56
well bc.-F63	63	TTGCGG	CTCTTTCCCTACACGACGCTCTTCCGATCTTTGCGGCTTGTGGAAAGGACGAAACA	56
well bc.-F64	64	CAAGTT	CTCTTTCCCTACACGACGCTCTTCCGATCTCAAGTTCTTGTGGAAAGGACGAAACA	56
well bc.-F65	65	TACCTT	CTCTTTCCCTACACGACGCTCTTCCGATCTTACCTTCTTGTGGAAAGGACGAAACA	56
well bc.-F66	66	GAGCGC	CTCTTTCCCTACACGACGCTCTTCCGATCTGAGCGCCTTGTGGAAAGGACGAAACA	56
well bc.-F67	67	ACGAGG	CTCTTTCCCTACACGACGCTCTTCCGATCTACGAGGCTTGTGGAAAGGACGAAACA	56
well bc.-F68	68	AATCGT	CTCTTTCCCTACACGACGCTCTTCCGATCTAATCGTCTTGTGGAAAGGACGAAACA	56
well bc.-F69	69	GAGTCT	CTCTTTCCCTACACGACGCTCTTCCGATCTGAGTCTCTTGTGGAAAGGACGAAACA	56
well bc.-F70	70	AGACCA	CTCTTTCCCTACACGACGCTCTTCCGATCTAGACCACTTGTGGAAAGGACGAAACA	56
well bc.-F71	71	AATTCC	CTCTTTCCCTACACGACGCTCTTCCGATCTAATTCCCTTGTGGAAAGGACGAAACA	56
well bc.-F72	72	AGATGT	CTCTTTCCCTACACGACGCTCTTCCGATCTAGATGTCTTGTGGAAAGGACGAAACA	56
well bc.-F73	73	GGAGAA	CTCTTTCCCTACACGACGCTCTTCCGATCTGGAGAACTTGTGGAAAGGACGAAACA	56
well bc.-F74	74	ATAGAT	CTCTTTCCCTACACGACGCTCTTCCGATCTATAGATCTTGTGGAAAGGACGAAACA	56
well bc.-F75	75	TATGCA	CTCTTTCCCTACACGACGCTCTTCCGATCTTATGCACTTGTGGAAAGGACGAAACA	56
well bc.-F76	76	CCTATT	CTCTTTCCCTACACGACGCTCTTCCGATCTCCTATTCTTGTGGAAAGGACGAAACA	56
well bc.-F77	77	TAACCG	CTCTTTCCCTACACGACGCTCTTCCGATCTTAACCGCTTGTGGAAAGGACGAAACA	56
well bc.-F78	78	AGTCTC	CTCTTTCCCTACACGACGCTCTTCCGATCTAGTCTCCTTGTGGAAAGGACGAAACA	56
well bc.-F79	79	TGGAGC	CTCTTTCCCTACACGACGCTCTTCCGATCTTGGAGCCTTGTGGAAAGGACGAAACA	56
well bc.-F80	80	CTGCAT	CTCTTTCCCTACACGACGCTCTTCCGATCTCTGCATCTTGTGGAAAGGACGAAACA	56
well bc.-F81	81	CAGGCC	CTCTTTCCCTACACGACGCTCTTCCGATCTCAGGCCCTTGTGGAAAGGACGAAACA	56
well bc.-F82	82	CAGTAA	CTCTTTCCCTACACGACGCTCTTCCGATCTCAGTAACTTGTGGAAAGGACGAAACA	56
well bc.-F83	83	GTTACC	CTCTTTCCCTACACGACGCTCTTCCGATCTGTTACCCTTGTGGAAAGGACGAAACA	56
well bc.-F84	84	ACTGCT	CTCTTTCCCTACACGACGCTCTTCCGATCTACTGCTCTTGTGGAAAGGACGAAACA	56
well bc.-F85	85	CTAAGG	CTCTTTCCCTACACGACGCTCTTCCGATCTCTAAGGCTTGTGGAAAGGACGAAACA	56
well bc.-F86	86	ATCCAA	CTCTTTCCCTACACGACGCTCTTCCGATCTATCCAACTTGTGGAAAGGACGAAACA	56
well bc.-F87	87	GTGAGA	CTCTTTCCCTACACGACGCTCTTCCGATCTGTGAGACTTGTGGAAAGGACGAAACA	56
well bc.-F88	88	TAAGAC	CTCTTTCCCTACACGACGCTCTTCCGATCTTAAGACCTTGTGGAAAGGACGAAACA	56
well bc.-F89	89	CGTTAG	CTCTTTCCCTACACGACGCTCTTCCGATCTCGTTAGCTTGTGGAAAGGACGAAACA	56
well bc.-F90	90	GTGTAT	CTCTTTCCCTACACGACGCTCTTCCGATCTGTGTATCTTGTGGAAAGGACGAAACA	56
well bc.-F91	91	GAATGC	CTCTTTCCCTACACGACGCTCTTCCGATCTGAATGCCTTGTGGAAAGGACGAAACA	56
well bc.-F92	92	AGAGTA	CTCTTTCCCTACACGACGCTCTTCCGATCTAGAGTACTTGTGGAAAGGACGAAACA	56
well bc.-F93	93	AGTCCA	CTCTTTCCCTACACGACGCTCTTCCGATCTAGTCCACTTGTGGAAAGGACGAAACA	56
well bc.-F94	94	CTATGG	CTCTTTCCCTACACGACGCTCTTCCGATCTCTATGGCTTGTGGAAAGGACGAAACA	56
well bc.-F95	95	ACCTTA	CTCTTTCCCTACACGACGCTCTTCCGATCTACCTTACTTGTGGAAAGGACGAAACA	56
well bc.-F96	96	CGCCAA	CTCTTTCCCTACACGACGCTCTTCCGATCTCGCCAACTTGTGGAAAGGACGAAACA	56

### Sheet: Three-step PCR (step 1 primers)
Three-step PCR (step 1 primers)
Well-specific forward primer	well-id	well barcode	Sequence (5'-3')	Length (bp)		Reverse primer	Sequence (5'-3')	Length (bp)
well bc.-F1	1	ATCACG	GACAAGTGGCCACAAACCACCAGATCACGCTTGTGGAAAGGACGAAACA	49		well bc.-R	TCTAAAGCGCATGCTCCAGAC	21
well bc.-F2	2	CGATGT	GACAAGTGGCCACAAACCACCAGCGATGTCTTGTGGAAAGGACGAAACA	49
well bc.-F3	3	TTAGGC	GACAAGTGGCCACAAACCACCAGTTAGGCCTTGTGGAAAGGACGAAACA	49
well bc.-F4	4	TGACCA	GACAAGTGGCCACAAACCACCAGTGACCACTTGTGGAAAGGACGAAACA	49
well bc.-F5	5	ACAGTG	GACAAGTGGCCACAAACCACCAGACAGTGCTTGTGGAAAGGACGAAACA	49
well bc.-F6	6	GCCAAT	GACAAGTGGCCACAAACCACCAGGCCAATCTTGTGGAAAGGACGAAACA	49
well bc.-F7	7	CAGATC	GACAAGTGGCCACAAACCACCAGCAGATCCTTGTGGAAAGGACGAAACA	49
well bc.-F8	8	ACTTGA	GACAAGTGGCCACAAACCACCAGACTTGACTTGTGGAAAGGACGAAACA	49
well bc.-F9	9	GATCAG	GACAAGTGGCCACAAACCACCAGGATCAGCTTGTGGAAAGGACGAAACA	49
well bc.-F10	10	TAGCTT	GACAAGTGGCCACAAACCACCAGTAGCTTCTTGTGGAAAGGACGAAACA	49
well bc.-F11	11	GGCTAC	GACAAGTGGCCACAAACCACCAGGGCTACCTTGTGGAAAGGACGAAACA	49
well bc.-F12	12	CTTGTA	GACAAGTGGCCACAAACCACCAGCTTGTACTTGTGGAAAGGACGAAACA	49
well bc.-F13	13	AGTCAA	GACAAGTGGCCACAAACCACCAGAGTCAACTTGTGGAAAGGACGAAACA	49
well bc.-F14	14	AGTTCC	GACAAGTGGCCACAAACCACCAGAGTTCCCTTGTGGAAAGGACGAAACA	49
well bc.-F15	15	ATGTCA	GACAAGTGGCCACAAACCACCAGATGTCACTTGTGGAAAGGACGAAACA	49
well bc.-F16	16	CCGTCC	GACAAGTGGCCACAAACCACCAGCCGTCCCTTGTGGAAAGGACGAAACA	49
well bc.-F17	17	GTAGAG	GACAAGTGGCCACAAACCACCAGGTAGAGCTTGTGGAAAGGACGAAACA	49
well bc.-F18	18	GTCCGC	GACAAGTGGCCACAAACCACCAGGTCCGCCTTGTGGAAAGGACGAAACA	49
well bc.-F19	19	GTGAAA	GACAAGTGGCCACAAACCACCAGGTGAAACTTGTGGAAAGGACGAAACA	49
well bc.-F20	20	GTGGCC	GACAAGTGGCCACAAACCACCAGGTGGCCCTTGTGGAAAGGACGAAACA	49
well bc.-F21	21	GTTTCG	GACAAGTGGCCACAAACCACCAGGTTTCGCTTGTGGAAAGGACGAAACA	49
well bc.-F22	22	CGTACG	GACAAGTGGCCACAAACCACCAGCGTACGCTTGTGGAAAGGACGAAACA	49
well bc.-F23	23	GAGTGG	GACAAGTGGCCACAAACCACCAGGAGTGGCTTGTGGAAAGGACGAAACA	49
well bc.-F24	24	GGTAGC	GACAAGTGGCCACAAACCACCAGGGTAGCCTTGTGGAAAGGACGAAACA	49
well bc.-F25	25	ACTGAT	GACAAGTGGCCACAAACCACCAGACTGATCTTGTGGAAAGGACGAAACA	49
well bc.-F26	26	ATGAGC	GACAAGTGGCCACAAACCACCAGATGAGCCTTGTGGAAAGGACGAAACA	49
well bc.-F27	27	ATTCCT	GACAAGTGGCCACAAACCACCAGATTCCTCTTGTGGAAAGGACGAAACA	49
well bc.-F28	28	CAAAAG	GACAAGTGGCCACAAACCACCAGCAAAAGCTTGTGGAAAGGACGAAACA	49
well bc.-F29	29	CAACTA	GACAAGTGGCCACAAACCACCAGCAACTACTTGTGGAAAGGACGAAACA	49
well bc.-F30	30	CACCGG	GACAAGTGGCCACAAACCACCAGCACCGGCTTGTGGAAAGGACGAAACA	49
well bc.-F31	31	CACGAT	GACAAGTGGCCACAAACCACCAGCACGATCTTGTGGAAAGGACGAAACA	49
well bc.-F32	32	CACTCA	GACAAGTGGCCACAAACCACCAGCACTCACTTGTGGAAAGGACGAAACA	49
well bc.-F33	33	CAGGCG	GACAAGTGGCCACAAACCACCAGCAGGCGCTTGTGGAAAGGACGAAACA	49
well bc.-F34	34	CATGGC	GACAAGTGGCCACAAACCACCAGCATGGCCTTGTGGAAAGGACGAAACA	49
well bc.-F35	35	CATTTT	GACAAGTGGCCACAAACCACCAGCATTTTCTTGTGGAAAGGACGAAACA	49
well bc.-F36	36	CCAACA	GACAAGTGGCCACAAACCACCAGCCAACACTTGTGGAAAGGACGAAACA	49
well bc.-F37	37	CGGAAT	GACAAGTGGCCACAAACCACCAGCGGAATCTTGTGGAAAGGACGAAACA	49
well bc.-F38	38	CTAGCT	GACAAGTGGCCACAAACCACCAGCTAGCTCTTGTGGAAAGGACGAAACA	49
well bc.-F39	39	CTATAC	GACAAGTGGCCACAAACCACCAGCTATACCTTGTGGAAAGGACGAAACA	49
well bc.-F40	40	CTCAGA	GACAAGTGGCCACAAACCACCAGCTCAGACTTGTGGAAAGGACGAAACA	49
well bc.-F41	41	GACGAC	GACAAGTGGCCACAAACCACCAGGACGACCTTGTGGAAAGGACGAAACA	49
well bc.-F42	42	TAATCG	GACAAGTGGCCACAAACCACCAGTAATCGCTTGTGGAAAGGACGAAACA	49
well bc.-F43	43	TACAGC	GACAAGTGGCCACAAACCACCAGTACAGCCTTGTGGAAAGGACGAAACA	49
well bc.-F44	44	TATAAT	GACAAGTGGCCACAAACCACCAGTATAATCTTGTGGAAAGGACGAAACA	49
well bc.-F45	45	TCATTC	GACAAGTGGCCACAAACCACCAGTCATTCCTTGTGGAAAGGACGAAACA	49
well bc.-F46	46	TCCCGA	GACAAGTGGCCACAAACCACCAGTCCCGACTTGTGGAAAGGACGAAACA	49
well bc.-F47	47	TCGAAG	GACAAGTGGCCACAAACCACCAGTCGAAGCTTGTGGAAAGGACGAAACA	49
well bc.-F48	48	TCGGCA	GACAAGTGGCCACAAACCACCAGTCGGCACTTGTGGAAAGGACGAAACA	49
well bc.-F49	49	GTACTT	GACAAGTGGCCACAAACCACCAGGTACTTCTTGTGGAAAGGACGAAACA	49
well bc.-F50	50	ATGGCA	GACAAGTGGCCACAAACCACCAGATGGCACTTGTGGAAAGGACGAAACA	49
well bc.-F51	51	AAGGAG	GACAAGTGGCCACAAACCACCAGAAGGAGCTTGTGGAAAGGACGAAACA	49
well bc.-F52	52	CTATCT	GACAAGTGGCCACAAACCACCAGCTATCTCTTGTGGAAAGGACGAAACA	49
well bc.-F53	53	TATATC	GACAAGTGGCCACAAACCACCAGTATATCCTTGTGGAAAGGACGAAACA	49
well bc.-F54	54	TATTAT	GACAAGTGGCCACAAACCACCAGTATTATCTTGTGGAAAGGACGAAACA	49
well bc.-F55	55	AGCACC	GACAAGTGGCCACAAACCACCAGAGCACCCTTGTGGAAAGGACGAAACA	49
well bc.-F56	56	TCCACA	GACAAGTGGCCACAAACCACCAGTCCACACTTGTGGAAAGGACGAAACA	49
well bc.-F57	57	TTCTCG	GACAAGTGGCCACAAACCACCAGTTCTCGCTTGTGGAAAGGACGAAACA	49
well bc.-F58	58	TCCTGC	GACAAGTGGCCACAAACCACCAGTCCTGCCTTGTGGAAAGGACGAAACA	49
well bc.-F59	59	CGCGGC	GACAAGTGGCCACAAACCACCAGCGCGGCCTTGTGGAAAGGACGAAACA	49
well bc.-F60	60	TGCGCT	GACAAGTGGCCACAAACCACCAGTGCGCTCTTGTGGAAAGGACGAAACA	49
well bc.-F61	61	AACGGA	GACAAGTGGCCACAAACCACCAGAACGGACTTGTGGAAAGGACGAAACA	49
well bc.-F62	62	GACGAT	GACAAGTGGCCACAAACCACCAGGACGATCTTGTGGAAAGGACGAAACA	49
well bc.-F63	63	TTGCGG	GACAAGTGGCCACAAACCACCAGTTGCGGCTTGTGGAAAGGACGAAACA	49
well bc.-F64	64	CAAGTT	GACAAGTGGCCACAAACCACCAGCAAGTTCTTGTGGAAAGGACGAAACA	49
well bc.-F65	65	TACCTT	GACAAGTGGCCACAAACCACCAGTACCTTCTTGTGGAAAGGACGAAACA	49
well bc.-F66	66	GAGCGC	GACAAGTGGCCACAAACCACCAGGAGCGCCTTGTGGAAAGGACGAAACA	49
well bc.-F67	67	ACGAGG	GACAAGTGGCCACAAACCACCAGACGAGGCTTGTGGAAAGGACGAAACA	49
well bc.-F68	68	AATCGT	GACAAGTGGCCACAAACCACCAGAATCGTCTTGTGGAAAGGACGAAACA	49
well bc.-F69	69	GAGTCT	GACAAGTGGCCACAAACCACCAGGAGTCTCTTGTGGAAAGGACGAAACA	49
well bc.-F70	70	AGACCA	GACAAGTGGCCACAAACCACCAGAGACCACTTGTGGAAAGGACGAAACA	49
well bc.-F71	71	AATTCC	GACAAGTGGCCACAAACCACCAGAATTCCCTTGTGGAAAGGACGAAACA	49
well bc.-F72	72	AGATGT	GACAAGTGGCCACAAACCACCAGAGATGTCTTGTGGAAAGGACGAAACA	49
well bc.-F73	73	GGAGAA	GACAAGTGGCCACAAACCACCAGGGAGAACTTGTGGAAAGGACGAAACA	49
well bc.-F74	74	ATAGAT	GACAAGTGGCCACAAACCACCAGATAGATCTTGTGGAAAGGACGAAACA	49
well bc.-F75	75	TATGCA	GACAAGTGGCCACAAACCACCAGTATGCACTTGTGGAAAGGACGAAACA	49
well bc.-F76	76	CCTATT	GACAAGTGGCCACAAACCACCAGCCTATTCTTGTGGAAAGGACGAAACA	49
well bc.-F77	77	TAACCG	GACAAGTGGCCACAAACCACCAGTAACCGCTTGTGGAAAGGACGAAACA	49
well bc.-F78	78	AGTCTC	GACAAGTGGCCACAAACCACCAGAGTCTCCTTGTGGAAAGGACGAAACA	49
well bc.-F79	79	TGGAGC	GACAAGTGGCCACAAACCACCAGTGGAGCCTTGTGGAAAGGACGAAACA	49
well bc.-F80	80	CTGCAT	GACAAGTGGCCACAAACCACCAGCTGCATCTTGTGGAAAGGACGAAACA	49
well bc.-F81	81	CAGGCC	GACAAGTGGCCACAAACCACCAGCAGGCCCTTGTGGAAAGGACGAAACA	49
well bc.-F82	82	CAGTAA	GACAAGTGGCCACAAACCACCAGCAGTAACTTGTGGAAAGGACGAAACA	49
well bc.-F83	83	GTTACC	GACAAGTGGCCACAAACCACCAGGTTACCCTTGTGGAAAGGACGAAACA	49
well bc.-F84	84	ACTGCT	GACAAGTGGCCACAAACCACCAGACTGCTCTTGTGGAAAGGACGAAACA	49
well bc.-F85	85	CTAAGG	GACAAGTGGCCACAAACCACCAGCTAAGGCTTGTGGAAAGGACGAAACA	49
well bc.-F86	86	ATCCAA	GACAAGTGGCCACAAACCACCAGATCCAACTTGTGGAAAGGACGAAACA	49
well bc.-F87	87	GTGAGA	GACAAGTGGCCACAAACCACCAGGTGAGACTTGTGGAAAGGACGAAACA	49
well bc.-F88	88	TAAGAC	GACAAGTGGCCACAAACCACCAGTAAGACCTTGTGGAAAGGACGAAACA	49
well bc.-F89	89	CGTTAG	GACAAGTGGCCACAAACCACCAGCGTTAGCTTGTGGAAAGGACGAAACA	49
well bc.-F90	90	GTGTAT	GACAAGTGGCCACAAACCACCAGGTGTATCTTGTGGAAAGGACGAAACA	49
well bc.-F91	91	GAATGC	GACAAGTGGCCACAAACCACCAGGAATGCCTTGTGGAAAGGACGAAACA	49
well bc.-F92	92	AGAGTA	GACAAGTGGCCACAAACCACCAGAGAGTACTTGTGGAAAGGACGAAACA	49
well bc.-F93	93	AGTCCA	GACAAGTGGCCACAAACCACCAGAGTCCACTTGTGGAAAGGACGAAACA	49
well bc.-F94	94	CTATGG	GACAAGTGGCCACAAACCACCAGCTATGGCTTGTGGAAAGGACGAAACA	49
well bc.-F95	95	ACCTTA	GACAAGTGGCCACAAACCACCAGACCTTACTTGTGGAAAGGACGAAACA	49
well bc.-F96	96	CGCCAA	GACAAGTGGCCACAAACCACCAGCGCCAACTTGTGGAAAGGACGAAACA	49

### Sheet: Three-step PCR (step 2 primers)
Three-step PCR (step 2 primers)
PCR reaction	PS Forward primer	Sequence (5'-3')	Length (bp)
1	PS-F1	ACACTCTTTCCCTACACGACGCTCTTCCGATCTTCGCATAGACAAGTGGCCACAAACCACCAG	63
2	PS-F2	ACACTCTTTCCCTACACGACGCTCTTCCGATCTCGCATAGACAAGTGGCCACAAACCACCAG	62
3	PS-F3	ACACTCTTTCCCTACACGACGCTCTTCCGATCTGCATAGACAAGTGGCCACAAACCACCAG	61
4	PS-F4	ACACTCTTTCCCTACACGACGCTCTTCCGATCTCATAGACAAGTGGCCACAAACCACCAG	60
5	PS-F5	ACACTCTTTCCCTACACGACGCTCTTCCGATCTATAGACAAGTGGCCACAAACCACCAG	59
6	PS-F6	ACACTCTTTCCCTACACGACGCTCTTCCGATCTTAGACAAGTGGCCACAAACCACCAG	58
7	PS-F7	ACACTCTTTCCCTACACGACGCTCTTCCGATCTAGACAAGTGGCCACAAACCACCAG	57
8	PS-F8	ACACTCTTTCCCTACACGACGCTCTTCCGATCTGACAAGTGGCCACAAACCACCAG	56
PCR reaction	Reverse primer	Sequence (5'-3')	Length (bp)
1	PS-R1	GTGACTGGAGTTCAGACGTGTGCTCTTCCGATCGTCTAAAGCGCATGCTCCAGAC	55
2	PS-R2	GTGACTGGAGTTCAGACGTGTGCTCTTCCGATCTGTCTAAAGCGCATGCTCCAGAC	56
3	PS-R3	GTGACTGGAGTTCAGACGTGTGCTCTTCCGATCCTGTCTAAAGCGCATGCTCCAGAC	57
4	PS-R4	GTGACTGGAGTTCAGACGTGTGCTCTTCCGATCACTGTCTAAAGCGCATGCTCCAGAC	58
5	PS-R5	GTGACTGGAGTTCAGACGTGTGCTCTTCCGATCCACTGTCTAAAGCGCATGCTCCAGAC	59
6	PS-R6	GTGACTGGAGTTCAGACGTGTGCTCTTCCGATCTCACTGTCTAAAGCGCATGCTCCAGAC	60
7	PS-R7	GTGACTGGAGTTCAGACGTGTGCTCTTCCGATCATCACTGTCTAAAGCGCATGCTCCAGAC	61
8	PS-R8	GTGACTGGAGTTCAGACGTGTGCTCTTCCGATCGATCACTGTCTAAAGCGCATGCTCCAGAC	62

### Sheet: Sequencing adapter primers
Sequencing adaptor primers
adaptor forward primer	5’-AATGATACGGCGACCACCGAGATCTACACTCTTTCCCTACACGACG-3’
adaptor reverse primer (with i7 index)	5’-CAAGCAGAAGACGGCATACGAGATGCCTAAGTGACTGGAGTTCAGACG-3’
